# SARS-CoV-2 infection severity is linked to superior humoral immunity against the spike

**DOI:** 10.1101/2020.09.12.294066

**Authors:** Jenna J. Guthmiller, Olivia Stovicek, Jiaolong Wang, Siriruk Changrob, Lei Li, Peter Halfmann, Nai-Ying Zheng, Henry Utset, Christopher T. Stamper, Haley L. Dugan, William D. Miller, Min Huang, Ya-Nan Dai, Christopher A. Nelson, Paige D. Hall, Maud Jansen, Kumaran Shanmugarajah, Jessica S. Donington, Florian Krammer, Daved H. Fremont, Andrzej Joachimiak, Yoshihiro Kawaoka, Vera Tesic, Maria Lucia Madariaga, Patrick C. Wilson

**Affiliations:** Department of Medicine, Section of Rheumatology, University of Chicago, Chicago, IL 60637, USA; Influenza Research Institute, Department of Pathobiological Sciences, School of Veterinary Medicine, University of Wisconsin-Madison, Madison, WI, 53711; Committee on Immunology, University of Chicago, Chicago, IL 60637, USA; Department of Medicine, Section of Pulmonary and Critical Care Medicine, University of Chicago, Chicago, IL 60637, USA; Department of Pathology and Immunology and Center for Structural Genomics of Infectious Diseases, Consortium for Advanced Science and Engineering, Washington University School of Medicine, St. Louis, MO 63110, USA; Department of Medicine, University of Chicago, Chicago, IL 60637, USA; Department of Surgery, University of Chicago, Chicago, IL 60637, USA; Department of Microbiology, Icahn School of Medicine at Mount Sinai, New York, NY 10029, USA; Center for Structural Genomics of Infectious Diseases, Consortium for Advanced Science and Engineering, University of Chicago, Chicago, IL 60667; Structural Biology Center, X-ray Science Division, Argonne National Laboratory, Argonne, IL 60439, USA; Department of Pathology, University of Chicago, Chicago, IL 60637, USA

**Author notes:** These authors contributed equally (Jenna J. Guthmiller, Olivia Stovicek, Jiaolong Wang).

## Abstract

Severe acute respiratory syndrome coronavirus 2 (SARS-CoV-2) is currently causing a global pandemic. The antigen specificity and kinetics of the antibody response mounted against this novel virus are not understood in detail. Here, we report that subjects with a more severe SARS-CoV-2 infection exhibit a larger antibody response against the spike and nucleocapsid protein and epitope spreading to subdominant viral antigens, such as open reading frame 8 and non-structural proteins. Subjects with a greater antibody response mounted a larger memory B cell response against the spike, but not the nucleocapsid protein. Additionally, we revealed that antibodies against the spike are still capable of binding the D614G spike mutant and cross-react with the SARS-CoV-1 receptor binding domain. Together, this study reveals that subjects with a more severe SARS-CoV-2 infection exhibit a greater overall antibody response to the spike and nucleocapsid protein and a larger memory B cell response against the spike.
