## Supplemental Tables 1, 3, 5 for "SARS-CoV-2 infection severity is linked to superior humoral immunity against the spike"

### Sheet: Table S1
Subject	Duration of Hospitalization (Days)	Days Since Symptom Onset	Age	Sex	Readmission or ED Visit	Race	Responder Cluster	CURB-65 Score	Date of Symtpom Onset	SARS-CoV-2 PCR Test	Secondary Infection
P1	4	11	50	F	No	African American/Black	Low	1-Low	2020-03-20
P2	3	4	39	F	No	African American/Black	Low	0	2020-03-25
P4	4	5	45	M	Yes	African American/Black	Mid	0	2020-03-23
P5	10	unknown	53	M	No	African American/Black	Low	1-Low	unknown	2020-03-28
P6	7	14	51	F	No	African American/Black	Mid	0	2020-03-20
P7	7	13	66	F	No	African American/Black	High	1-Low	2020-03-20
P8	6	9	37	M	No	African American/Black	Mid	0	2020-03-22
P9	4	6	72	F	No	African American/Black	Mid	1-Low	2020-03-25
P12	12	14	88	F	No	African American/Black	High	1-Low	2020-03-25
P13	11	4	100	F	Yes	African American/Black	Low	2-Moderate	2020-03-27		Influenza A
P14	16	15	58	M	No	White/Non-Hispanic	High	3-Severe	2020-03-26
P15	7	11	50	F	No	African American/Black	High	0	2020-03-23
P16	4	7	71	M	No	African American/Black	High	1-Low	2020-03-25
P17	14	16	79	F	No	African American/Black	High	3-Severe	2020-03-25
P18	19	34	78	M	Yes	African American/Black	High	1-Low	2020-03-15
P19	11	14	38	M	Yes	White/Non-Hispanic	Mid	0	2020-03-25		Influenza A
P20	10	12	37	F	No	African American/Black	High	0	2020-03-27
P21	2	4	41	F	No	African American/Black	Low	0	2020-03-27
P23	23	21	90	M	No	African American/Black	High	2-Moderate	2020-03-26
P24	12	20	67	M	No	African American/Black	High	2-Moderate	2020-03-21
P25	3	11	67	F	No	African American/Black	Low	1-Low	2020-03-21		Rhinovirus/Enterovirus
P26	13	20	28	M	No	African American/Black	High	0	2020-03-21
P27	3	11	66	F	No	African American/Black	Low	2-Moderate	2020-03-21
P28	10*	unknown	73	M	N/A	Asian/Indian	High	4-Highest	unknown	2020-03-28	B. parapertussis	*Died
P29	17	21	73	M	No	African American/Black	High	3-Severe	2020-03-25
P30	15	17	65	M	No	African American/Black	Mid	1-Low	2020-03-25
P31	3	5	66	F	Yes	African American/Black	Low	1-Low	2020-03-27
P32	4	6	52	M	No	African American/Black	Low	0	2020-03-25
P34	7	15	34	M	Yes	African American/Black	High	0	2020-03-21
P35	3	11	80	M	Yes	African American/Black	Mid	1-Low	2020-03-21
P36	4	11	61	M	No	African American/Black	Low	1-Low	2020-03-21
P37	5	10	30	F	No	African American/Black	Low	0	2020-03-21
P38	27	28	57	M	Yes	African American/Black	High	1-Low	2020-04-10
P39	52	unknown	57	M	Yes	White/Hispanic	Low	0	unknown	2020-03-31	RSV; Coronavirus HKU1
P40	10	unknown	63	M	Yes	African American/Black	Low	2-Moderate	unknown	2020-04-17	Rhinovirus/Enterovirus

### Sheet: Table S2
Donor	Duration symptoms (Days)	Time from symptom start to donation (Days)	Hospitalized	Age	Sex	Responder Cluster	Infection Severity Score	Infection Severity Category	SARS-CoV-2 PCR Test
63	2	33	No	44	M	Low	12	Moderate	2020-03-30
109	9	41	No	34	M	Low	14	Moderate	2020-03-15
229	2	42	No	55	M	Low	4	Mild	2020-03-11
309	6	36	No	29	F	Low	16	Moderate	2020-03-17
176	6	35	No	26	M	Low	11	Moderate	2020-03-22
3	4	33	No	20	M	Low	12	Moderate	2020-03-16
42	11	39	No	30	M	Mid	11	Moderate	2020-03-18
112	9	40	No	43	M	Low	16	Moderate	2020-03-20
270	9	39	No	50.3	M	Mid	15	Moderate	2020-03-18
319	4	36	No	75.5	M	High	10	Mild	2020-03-27
122	6	35	No	26	F	Low	14	Moderate	2020-03-20
218	19	48	No	51	F	Mid	19	Severe	2020-03-16
22	3	31	No	31	F	Mid	12	Moderate	2020-03-23
108	11	39	No	58	M	High	14	Moderate	2020-03-15
373	7	39	No	48	M	High	11	Moderate	2020-03-16
272	14	43	No	41.6712	M	Mid	18	Moderate	2020-03-18
332	6	35	No	32.1753	M	Mid	13	Moderate	2020-03-21
179	6	37	No	67.8	F	Mid	10	Mild	2020-03-18
385	7	47	No	33.3726	M	Mid	15	Moderate	2020-03-11
433	6	35	No	32.6466	M	Low	13	Moderate	2020-03-20
377	9	41	No	43.7781	M	High	17	Moderate	2020-03-14
355	14	44	No	45.2082	F	Low	17	Moderate	2020-03-14
89	13	43	No	63.9726	M	High	8	Mild	2020-03-19
278	12	46.63	No	52.3068	F	Mid	15	Moderate	2020-03-12
346	11	39	No	30.1699	M	Mid	16	Moderate	2020-03-16
130	7	35	No	52.337	M	Mid	10	Mild	2020-03-26
135	7	36	No	27.6055	F	Low	13	Moderate	2020-03-24
266	4	32	No	19.7753	F	Low	9	Mild	2020-03-25
251	22	51	No	52.863	M	Low	19	Severe	2020-03-18
19	14	44	No	55.2932	F	Low	17	Moderate	2020-03-15
80	12	40	No	33.1644	M	Mid	18	Moderate	2020-03-26
117	15	46	No	21.1918	F	Low	18	Moderate	2020-03-14
124	5	34	No	44.9397	M	Low	4	Mild	2020-03-25
195	10	41	No	26.0904	F	Low	15	Moderate	2020-03-22
284	11	39	No	25.5671	F	Low	16	Moderate	2020-03-19
103	13	41.42	No	33	M	Low	14	Moderate	2020-03-19
336	14	42	No	47.2658	F	Mid	14	Moderate	2020-03-19
227	14	44	No	48.0685	M	Mid	18	Moderate	2020-03-17
354	7	37	No	27.611	F	Mid	13	Moderate	2020-04-23
92	16	47	No	35.8603	M	Low	16	Moderate	2020-03-14
141	19	48	No	66.1205	M	High	15	Moderate	2020-03-20
230	13	42	No	31	F	Mid	17	Moderate	2020-03-21
24	12	41	No	34	M	Mid	19	Severe	2020-03-23
156	11	41	No	50	F	High	14	Moderate	2020-03-23
171	16	44	No	37	F	Mid	21	Severe	2020-03-24
258	5	37	No	23	M	Mid	8	Moderate	2020-03-26
277	13	45	No	65	M	High	16	Moderate	2020-03-18
356	14	43	No	51	F	Mid	20	Severe	2020-03-25
33	14	48	No	36	M	Mid	22	Severe	2020-03-24
136	13	41.5	Yes	57	F	High	24	Severe	2020-03-24
209	18	48.5	No	53	F	Low	14	Moderate	2020-03-18
211	3	39.5	No	25	F	Mid	13	Moderate	2020-03-23
261	15	43.4	No	63	F	Low	21	Severe	2020-03-24
380	7	37.6	No	38	F	Mid	14	Moderate	2020-03-25
219	15	44.5	No	27	F	Mid	21	Severe	2020-04-03
279	19	47.52	No	32	F	Mid	19	Severe	2020-03-21
293	17	63	Yes	72	M	High	22	Severe	2020-03-08
305	4	46.58	No	43	F	Mid	14	Moderate	2020-04-17
320	19	47.42	No	40	F	Low	19	Severe	2020-03-17
326	15	47.4	No	36	F	Mid	18	Moderate	2020-03-23
402	11	43.65	No	32	F	Mid	19	Severe	2020-03-24
48	8	39.5	No	45	F	High	19	Severe	2020-04-01
116	18	49.48	No	65	F	Low	13	Moderate	2020-03-25
144	23	53.58	No	56	M	Mid	17	Moderate	2020-03-16
210	7	40.54	No	47	M	High	16	Moderate	2020-04-04
358	15	40.54	No	36	F	Mid	20	Severe	2020-03-31
469	9	42.56	Yes	53	F	High	25	Severe	2020-03-30
172	7	41.63	No	30	F	Mid	15	Moderate	2020-03-25
468	16	53.6	No	22	M	Mid	11	Moderate	2020-03-17
519	4	45.48	No	56	F	Mid	15	Moderate	2020-03-25
535	10	47.54	No	30	F	Low	13	Moderate	2020-03-23
423	5	38	No	58	M	Mid	4	Mild	2020-04-08
20	19	48.42	Yes	31	M	High	29	Critical	2020-03-31
564	32	60	No	24	F	Low	24	Severe	2020-03-19
282	24	54	No	34	F	High	19	Severe	2020-03-22
550	7	51.33	No	29	M	Mid	16	Moderate	2020-03-19
127	16	46.46	No	57	F	Low	15	Moderate	2020-04-22
175	17	49.38	No	54	M	Mid	16	Moderate	2020-03-20
376	7	48.48	No	36	F	Low	8	Mild	2020-03-31
201	18	58.38	No	56	M	Mid	20	Severe	2020-03-16
437	6	34.66	No	28	F	Low	12	Moderate	2020-04-05
573	17	56.375	Yes	25	M	High	25	Severe	2020-03-20
17	17	55.33	No	42	M	High	20	Severe	2020-03-21
586	17	60.52	No	32	F	Mid	18	Moderate	2020-03-20
11	16	49.33	Yes	66	M	High	25	Severe	2020-03-30
50	10	40.38	No	35	M	Low	13	Moderate	2020-04-02
65	13	47.33	No	40	F	Low	16	Moderate	2020-04-01
68	7	49.33	No	51	M	Low	6	Mild	2020-04-02
348	14	48.38	No	29	F	Low	14	Moderate	2020-03-26
407	11	43.34	No	34	M	Mid	16	Moderate	2020-04-01
609	7	57.33	No	26	F	Low	16	Moderate	2020-03-20
478	11	64.48	No	46	F	Low	16	Moderate	2020-04-14
338	10	44.48	No	46	M	Mid	15	Moderate	2020-04-04
214	24	59.33	No	47	M	High	20	Severe	2020-03-26
622	11	46.38	Yes	40	M	Low	18	Moderate	2020-04-05
223	0	73.48	No	80	F	Low	0	Mild	2020-03-01
371	10	45.58	No	44	M	Mid	16	Moderate	2020-03-29
451	11	48.56	Yes	46	M	High	26	Severe	2020-04-04
537	14	58.5	No	36	M	Mid	13	Moderate	2020-03-23
558	11	45.52	No	56	F	High	10	Mild	2020-04-03
166	17	55.38	No	42	F	Low	18	Moderate	2020-03-25
281	7	48.44	No	70	M	Low	9	Mild	2020-03-29
447	21	60.52	No	42	M	High	24	Severe	2020-04-01
626	19	55.66	No	44	M	High	14	Moderate	2020-03-31
155	29	64.46	No	47	F	Low	20	Severe	2020-03-19

### Sheet: Table S5
Symptom	Severity	Score
Fatigue	Moderate	2
Cough	Mild	1
Shortness of Breath	Moderate	2
Congestion	Mild	1
Sore Throat	Mild	1
Fever	Moderate	2
Headache	Mild	1
Myalgia	Moderate	2
Abdominal Pain	Mild	1
Diarrhea	Moderate	2
Loss of Taste	Mild	1
Loss of Smell	Mild	1
Hospitalization	Score
No	0
Yes, without Oxygen	6
Yes, with Oxygen	8
Yes, ICU Admission	10
Duration of Symtpoms	Score
0 days	0
< 7 days	2
7-13 days	4
14-20 days	6
21+ days	8
	Cumulative Score
Mild Infection	≤ 10
Moderate Infection	11-18
Severe Infection	19-27
Critical Infection	28-35
